# Single Cell Atlas of Human Dura Reveals Cellular Meningeal Landscape and Insights into Meningioma Immune Response

**DOI:** 10.1101/2021.08.03.454066

**Authors:** Anthony Z. Wang, Jay A. Bowman-Kirigin, Rupen Desai, Pujan R. Patel, Bhuvic Patel, Saad M. Khan, Diane Bender, M. Caleb Marlin, Jingxian Liu, Joshua W. Osbun, Eric C. Leuthardt, Michael R. Chicoine, Ralph G. Dacey, Gregory J. Zipfel, Albert H. Kim, Allegra A. Petti, Gavin P. Dunn

**Affiliations:** Department of Neurological Surgery, Washington University School of Medicine, St. Louis, Missouri; Department of Pathology and Immunology, Washington University School of Medicine, St. Louis, Missouri; Andrew M. and Jane M. Bursky Center for Human Immunology and Immunotherapy Programs, Washington University School of Medicine, St. Louis, Missouri; Brain Tumor Center, Washington University School of Medicine/Siteman Cancer Center; Washington University School of Medicine, St. Louis, Missouri; Arthritis & Clinical Immunology Human Phenotyping Core, Oklahoma Medical Research Foundation, Oklahoma City, Oklahoma; Department of Genetics, Washington University School of Medicine, St. Louis, Missouri; McDonnell Genome Institute, Washington University School of Medicine, St. Louis, Missouri; Department of Medicine, Washington University School of Medicine, St. Louis, Missouri

## Abstract

Recent investigation of the meninges, specifically the dura layer, has highlighted its importance in CNS immune surveillance beyond a purely structural role. However, most of our understanding of the meninges stems from the use of pre-clinical models rather than human samples. In this study, we use single cell RNA-sequencing to perform the first characterization of both non-tumor-associated human dura and meningioma samples. First, we reveal a complex immune microenvironment in human dura that is transcriptionally distinct from that of meningioma. In addition, through T cell receptor sequencing, we show significant TCR overlap between matched dura and meningioma samples. We also identify a functionally heterogeneous population of non-immune cell types and report copy-number variant heterogeneity within our meningioma samples. Our comprehensive investigation of both the immune and non-immune cell landscapes of human dura and meningioma at a single cell resolution provide new insight into previously uncharacterized roles of human dura.
