## Supplementary Data 2 for "Single Cell Atlas of Human Dura Reveals Cellular Meningeal Landscape and Insights into Meningioma Immune Response"

### Sheet: Dura_DC_PC
PC Genes	Top 10 genes of top 10 PCs		GO BP: Response to interferon-gamma	GO BP: Cellular response to cytokine stimulus	GO BP: Cellular response to interleukin-1	GO BP: positive regulation of cell population proliferation	GO BP: neutrophil chemotaxis	GO BP: Response to topologically incorrect protein	GO BP: Myeloid cell activation involved in immune response
HLA-DRA			HLA-DRA	HLA-DRA	DUSP2	TSC22D3	SOD2	HSP90B1	CTSL
HLA-DPA1			HLA-DPA1	HLA-DPA1	TRAF1	AC103591.3	LGALS3	SDF2L1	MMP9
HLA-DRB1			HLA-DRB1	HLA-DRB1	BCL2A1	CD52	DSE	HSPA5	SLCO4A1
CD74			CD74	CD74	IRAK2	HILPDA	GPAT3	MANF	RGCC
HLA-DRB5			HLA-DRB5	HLA-DRB5	IL1B	ANKRD37	EGR2	HERPUD1	CD93
ACTG1			ACTG1	ACTG1	CCL4	SLC2A3	PHLDA1	MS4A4A	CXCL3
CD86				CD86	CCL3	RIPK2	CXCL2	EIF4EBP1	PFKFB3
MXD1				MXD1	CCL3L1	RAC2	CXCL8	SELENOP	MET
TIMP1				TIMP1	CCL4L2	CST3		MATK	PILRA
EREG				EREG	FOSL1	FOS		LGALS9	FCER1G
BASP1				BASP1	OASL	NEAT1			CD14
MYO1G				MYO1G	ARC	MALAT1			ANPEP
CST7				CST7	CCL2				CTSB
IL7R				IL7R					MEI1
RAMP1				RAMP1					CXCL16
TNFSF13B				TNFSF13B					TNFRSF1B
LSP1				LSP1					PLA2G7
CCR7				CCR7					IFI30
CCL22				CCL22					CREG1
FSCN1				FSCN1					FTH1
TBC1D4				TBC1D4
CRIP1				CRIP1
FABP5				FABP5
TXN				TXN
DUSP2
TRAF1
BCL2A1
IRAK2
IL1B
CCL4
CCL3
CCL3L1
CCL4L2
FOSL1
OASL
ARC
CCL2
TSC22D3
AC103591.3
CD52
HILPDA
ANKRD37
SLC2A3
RIPK2
RAC2
CST3
FOS
NEAT1
MALAT1
SOD2
LGALS3
DSE
GPAT3
EGR2
PHLDA1
CXCL2
CXCL8
HSP90B1
SDF2L1
HSPA5
MANF
HERPUD1
MS4A4A
EIF4EBP1
SELENOP
MATK
LGALS9
CTSL
MMP9
SLCO4A1
RGCC
CD93
CXCL3
PFKFB3
MET
PILRA
FCER1G
CD14
ANPEP
CTSB
MEI1
CXCL16
TNFRSF1B
PLA2G7
IFI30
CREG1
FTH1

### Sheet: Dura_Endo_PC
PC genes	Top 15 genes of top 15 PCs		GO BP: Regulation of cell population proliferation	GO BP: Blood vesel development	GO BP: Cellular response to cytokine stimulus	GO BP: Regulation of anatomical structure morphogenesis	GO BP: Positive regulation of cell adhesion
SOX4			SOX4	CAV1	HSPD1	CRYAB	ICAM1
NEAT1			NEAT1	ITGA6	HSP90AB1	SFRP2	BCL3
HMGCS1			HMGCS1	IFITM3	HSPA8	FRZB	PMP22
SMAD6			SMAD6	CD74	CLEC2B	PRRX1	EDIL3
ID1			ID1	HLA-DRB1	LDHA	DCN	STC1
ADAMTS1			ADAMTS1	GSN	ADAMTS9	CPE	LAMA4
ID4			ID4	RBP7	ANXA1	FBLN1	CDKN1A
RASD1			RASD1	RAMP2	AKAP12	FGF7	HSPH1
RND3			RND3	CRIP2	SYNJ2	LRP1	HSP90AA1
U2AF1L5			U2AF1L5	SPARCL1	CD55	PTN	NRP2
CXCL8			CXCL8	A2M	TFPI	SERPINF1	DNASE1L3
FTH1			FTH1	SLCO2A1	RAN	COL1A2	TSHZ2
TXN			TXN	VWF	NPM1	EDNRA	PRCP
HMOX1			HMOX1	IGFBP7	CALM2	SOD3	CCL14
CYP1B1			CYP1B1	EDNRB	PPA1	NDUFA4L2	HLA-DRB5
C1orf21			C1orf21	PPP1R14A	CCND1		HLA-DPA1
PGD			PGD	TIMP4	PRSS23		SELE
SLC7A11			SLC7A11	PLLP	CALD1		PLAT
ITGA2			ITGA2	CPM	MGLL		S100A10
TUBB6			TUBB6	SLC2A3	DUSP6		MT2A
TXNRD1			TXNRD1	FLT1	FN1
CDC42EP2			CDC42EP2	TGM2	ABI3BP
FABP5			FABP5	STC2
CYP1A1			CYP1A1	SERPINE1
S100A6			S100A6	ADM
OCIAD2			OCIAD2	IVNS1ABP
LGALS3			LGALS3	HSPA1A
FAM124A			FAM124A	HSPA1B
KCTD12			KCTD12	DNAJB1
BMX			BMX	CEBPD
SRM			SRM	HSPB1
ODC1			ODC1	DEPP1
YRDC			YRDC	RHOB
EDN1			EDN1	JUNB
SGK1			SGK1	FSCN1
CXCL12			CXCL12	RGCC
ZNF385D			ZNF385D	CCDC85B
MMP1			MMP1	APOLD1
MMP10			MMP10	SRGN
VCAN			VCAN	MGP
CLU			CLU	HEY1
IL6			IL6	SLC45A4
CAV1				INHBB
ITGA6				GJA4
IFITM3				ENPP2
CD74				IGFBP3
HLA-DRB1				ESM1
GSN				FBLN5
RBP7				CYR61
RAMP2				CTGF
CRIP2
SPARCL1
A2M
SLCO2A1
VWF
IGFBP7
EDNRB
PPP1R14A
TIMP4
PLLP
CPM
SLC2A3
FLT1
TGM2
STC2
SERPINE1
ADM
IVNS1ABP
HSPA1A
HSPA1B
DNAJB1
CEBPD
HSPB1
DEPP1
RHOB
JUNB
FSCN1
RGCC
CCDC85B
APOLD1
SRGN
MGP
HEY1
SLC45A4
INHBB
GJA4
ENPP2
IGFBP3
ESM1
FBLN5
CYR61
CTGF
HSPD1
HSP90AB1
HSPA8
CLEC2B
LDHA
ADAMTS9
ANXA1
AKAP12
SYNJ2
CD55
TFPI
RAN
NPM1
CALM2
PPA1
CCND1
PRSS23
CALD1
MGLL
DUSP6
FN1
ABI3BP
CRYAB
SFRP2
FRZB
PRRX1
DCN
CPE
FBLN1
FGF7
LRP1
PTN
SERPINF1
COL1A2
EDNRA
SOD3
NDUFA4L2
MEDAG
THBD
DUSP5
SAT1
MAFF
CYTOR
ZFAS1
PLVAP
SPARC
ESAM
IGFBP4
HYAL2
SLC9A3R2
HECW2
TMSB10
SYNPO
BRI3
PIM3
IL32
N4BP3
CLDN5
NEURL1B
TESC
FAM110D
ADM5
APLNR
COL15A1
MCTP1
NNMT
ITGA10
PGF
PXDN
NQO1
CTSB
NTAN1
SMAD1
MCAM
TP53I11
FILIP1
ARC
HSPA2
Z93241.1
FOSB
KLF4
IER2
MALAT1
ICAM1
BCL3
PMP22
EDIL3
STC1
LAMA4
CDKN1A
HSPH1
HSP90AA1
NRP2
DNASE1L3
TSHZ2
PRCP
CCL14
HLA-DRB5
HLA-DPA1
SELE
PLAT
S100A10
MT2A

### Sheet: Dura_Fibro_PC
PC genes	Top 15 of top 10 PCs		GO BP: Response to mechanical stimulus	GO BP: Extracellular matrix organization	GO BP: negative regulation of gene silencing, response to oxidative stress	GO BP: Cellular response to transforming growth factor beta stimulus	GO BP: Extracellular matrix organization	GO BP: regulation of cell death
TNC			TNC	HMGA2	SAT1	PTGDS	MMP2	KCNMA1
CDC42EP3			CDC42EP3	SGCA	NEAT1	SFRP1	HTRA1	APOE
CFH			CFH	SPOCD1	FAM57A	RSPO3	FBLN1	C19orf33
COL6A3			COL6A3	SMOC1	TNFRSF12A	EFEMP1	RBP4	ITM2C
APOD			APOD	KRT18	SERPINE2	CLEC3B	DCN	SLC47A1
COL3A1			COL3A1	GJB2	S100A16	FGL2	IGFBP7	SLC4A4
EDIL3			EDIL3	DSP	CD55	NTRK2	CST3	THSD4
LUM			LUM	GLUL	HMGA1	AC008014.1	MFAP5	CRABP1
MYC			MYC	SLC9B2	TXNRD1	LEPR	CD74	DNASE1L3
BAG3			BAG3	CD9	PSAT1	CLU	HLA-DRB1	JUNB
GADD45A			GADD45A	HERPUD1	PTP4A1	SLPI	HLA-DPA1	ID1
HBEGF			HBEGF	BCL3	FOSL1	CFB	C2orf40	ID3
CRYAB			CRYAB	FN1	GCLM	BEX3	PCOLCE	ADM
IER3			IER3	COL4A2	SRM	SPINT2	PRELP	GADD45G
GEM			GEM	COL4A1	TOMM40	IFITM1	MFAP4	RRAD
CCL2			CCL2	EPS8	NME1	COL8A1	BGN	CTGF
CYTOR			CYTOR	TFPI	NOP16	THBS1	SERPINF1	ZFP36
CXCL2			CXCL2	CYGB	EBNA1BP2	COL1A2	MGP	BTG2
CXCL3			CXCL3	S1PR3	MIR4435-2HG	COL1A1		MALAT1
VIM			VIM	CYP1B1	IL6	OMD		TSC22D1
ANXA2			ANXA2		HMOX1	CILP2		HSPA1A
TIMP1			TIMP1		TXN	ASPN		HSPA1B
S100A6			S100A6					GADD45B
FTL			FTL					FOSB
CCDC85B			CCDC85B					FOS
NBL1			NBL1					KLF10
IGFBP2			IGFBP2					DNAJB1
HMGA2								UBC
SGCA
SPOCD1
SMOC1
KRT18
GJB2
DSP
GLUL
SLC9B2
CD9
HERPUD1
BCL3
FN1
COL4A2
COL4A1
EPS8
TFPI
CYGB
S1PR3
CYP1B1
SAT1
NEAT1
FAM57A
TNFRSF12A
SERPINE2
S100A16
CD55
HMGA1
TXNRD1
PSAT1
PTP4A1
FOSL1
GCLM
SRM
TOMM40
NME1
NOP16
EBNA1BP2
MIR4435-2HG
IL6
HMOX1
TXN
PTGDS
SFRP1
RSPO3
EFEMP1
CLEC3B
FGL2
NTRK2
AC008014.1
LEPR
CLU
SLPI
CFB
BEX3
SPINT2
IFITM1
COL8A1
THBS1
COL1A2
COL1A1
OMD
CILP2
ASPN
MMP2
HTRA1
FBLN1
RBP4
DCN
IGFBP7
CST3
MFAP5
CD74
HLA-DRB1
HLA-DPA1
C2orf40
PCOLCE
PRELP
MFAP4
BGN
SERPINF1
MGP
KCNMA1
APOE
C19orf33
ITM2C
SLC47A1
SLC4A4
THSD4
CRABP1
DNASE1L3
JUNB
ID1
ID3
ADM
GADD45G
RRAD
CTGF
ZFP36
BTG2
MALAT1
TSC22D1
HSPA1A
HSPA1B
GADD45B
FOSB
FOS
KLF10
DNAJB1
UBC

### Sheet: Dura_Tumor_Mono_Macro_PC
PC Genes	Top 15 genes of top 15 PC		GO BP: Myeloid leukocyte mediated immunity (Ex: CD14, CLEC5A, GPR84)	GO BP: Response to tumor necrosis factor (Ex: CCL2, IL6, CD14)	GO BP: regulation of apoptotic process (Ex: RNF144B, BIRC3, G0S2)	GO BP: Leukocyte activation (Ex: CD44, CTSL, LGALS3), Myeloid leukocyte migration (Ex: PLA2G7, S100A9, LGALS3)	GO BP: Stress response to copper ion (Ex: MT1M, MT1A, MT1E)	No associated BP	GO BP: Negative regulation of dendritic cell differentiation (Ex: TMEM176A, TMEM176B)	No associated BP	GO BP: Inflammatory response (Ex: IDO1, IL2RA, LTB4R, SNCA, CYBA)	GO BP: Cellular response to cytokine stimulus (Ex: MRC1, HLA-DRA, CD74)	GO BP: Nuclear division (Ex: TYMS, CDK1, PRC1)	GO BP: leukocyte differentiation (KLF6, JUN, TNFAIP3), positive regulation of signal transduction (PLA2G7, PPIB, S100A9)
CD14			CD14	CD14	RNF144B	PPIB	LSP1	MXD1	CD300E	ACTB	FCGR3A	HSP90AB1	TYMS	AREG
SERPINB9			SERPINB9	SERPINB9	SERPINA1	ICAM1	MT1M	CDCP1	ABCA1	LDHA	PNRC1	ZFP36L1	CDK1	FCGR2B
CLEC4E			CLEC4E	CLEC4E	G0S2	PLA2G7	MT1E	GPAT3	SDS	TGFBI	CYBA	ITGB2	HIST2H2AB	FCER1A
MARCKS			MARCKS	MARCKS	ZNF385A	ITGB8	NT5E	ALDH1A2	TMEM176A	GLUL	IDO1	ENTPD1	HIST1H1B	SERPINH1
CCL4L2			CCL4L2	CCL4L2	CLEC5A	CTSD	MT1A	CTSB	TMEM176B	TUBA1B	LTB4R	S100A4	HIST1H4F	UBC
RNF144B			RNF144B	RNF144B	GPR84	SH3BGRL3	CAPG	PLD3		GDF15	ISG20	TMSB4X	HIST1H2AL	NR4A1
SERPINA1			SERPINA1	SERPINA1	MT1X	BCL2A1	PSTPIP2	CD9		SNX10	IL2RA	CST3	HIST1H2AG	NFKBIZ
G0S2			G0S2	G0S2	BIRC3	S100A9	CRLF2	VMO1		2021-09-11	CTGF	RASSF4	HIST1H2AM	TNFAIP3
ZNF385A			ZNF385A	ZNF385A	CCL20	CXCL8	CCR7	TCEAL9		PTN	PKIB	C1QA	NUSAP1	JUNB
CLEC5A			CLEC5A	CLEC5A	THBS1	TXN	CCL22	HBEGF		C1S	SNCA	RGS1	HIST1H2BH	MCL1
GPR84			GPR84	GPR84	MT1F	PDE4DIP	CST7	THBD		RPS4Y1		HSPA1B	HIST1H3C	SNHG8
MT1X				MT1X	CXCL5	C15orf48		LAIR1		VAV3		FSCN1	HIST1H2AI	HSPE1
BIRC3				BIRC3	CD82	LGALS3		ITGA2		CYR61		HSPA1A	TPX2	ATF3
CCL20				CCL20	ADORA2A	CD44		RCAN1		TNIP3		MRC1	TOP2A	JUN
THBS1				THBS1	TRAF1	PILRA		TTYH3		GRAMD1A		FCGBP	PRC1	KLF6
MT1F				MT1F	TNFSF14	CTSL		GALM		TM4SF1		SPP1	HIST1H1E
CXCL5				CXCL5	SERPINB2	PRDX1		SLC7A8		CTSZ		SLC1A3	CALD1
CD82				CD82	CYP27A1	SOD2		ARL4C		RGCC		STAB1	COL6A2
ADORA2A				ADORA2A				GPNMB		MICAL2		MAT2A	H1FX
TRAF1				TRAF1						ODC1		HLA-DQB1	ADAMTS1
TNFSF14				TNFSF14						NENF		HLA-DRB5
SERPINB2				SERPINB2						BRI3		HLA-DQA1
CYP27A1				CYP27A1						ATP2B1-AS1		HLA-DRA
CCL2				CCL2						SRM		HLA-DPA1
IL1A				IL1A								HLA-DRB1
IL6				IL6								CD74
PPP1R15A				PPP1R15A								MSR1
CCL3				CCL3								RNASE1
CCL3L1				CCL3L1								MS4A4A
CCL4				CCL4
PPIB
ICAM1
PLA2G7
ITGB8
CTSD
SH3BGRL3
BCL2A1
S100A9
CXCL8
TXN
PDE4DIP
C15orf48
LGALS3
CD44
PILRA
CTSL
PRDX1
SOD2
LSP1
MT1M
MT1E
NT5E
MT1A
CAPG
PSTPIP2
CRLF2
CCR7
CCL22
CST7
MXD1
CDCP1
GPAT3
ALDH1A2
CTSB
PLD3
CD9
VMO1
TCEAL9
HBEGF
THBD
LAIR1
ITGA2
RCAN1
TTYH3
GALM
SLC7A8
ARL4C
GPNMB
CD300E
ABCA1
SDS
TMEM176A
TMEM176B
ACTB
LDHA
TGFBI
GLUL
TUBA1B
GDF15
SNX10
2021-09-11
PTN
C1S
RPS4Y1
VAV3
CYR61
TNIP3
GRAMD1A
TM4SF1
CTSZ
RGCC
MICAL2
ODC1
NENF
BRI3
ATP2B1-AS1
SRM
FCGR3A
PNRC1
CYBA
IDO1
LTB4R
ISG20
IL2RA
CTGF
PKIB
SNCA
HSP90AB1
ZFP36L1
ITGB2
ENTPD1
S100A4
TMSB4X
CST3
RASSF4
C1QA
RGS1
HSPA1B
FSCN1
HSPA1A
MRC1
FCGBP
SPP1
SLC1A3
STAB1
MAT2A
HLA-DQB1
HLA-DRB5
HLA-DQA1
HLA-DRA
HLA-DPA1
HLA-DRB1
CD74
MSR1
RNASE1
MS4A4A
TYMS
CDK1
HIST2H2AB
HIST1H1B
HIST1H4F
HIST1H2AL
HIST1H2AG
HIST1H2AM
NUSAP1
HIST1H2BH
HIST1H3C
HIST1H2AI
TPX2
TOP2A
PRC1
HIST1H1E
CALD1
COL6A2
H1FX
ADAMTS1
AREG
FCGR2B
FCER1A
SERPINH1
UBC
NR4A1
NFKBIZ
TNFAIP3
JUNB
MCL1
SNHG8
HSPE1
ATF3
JUN
KLF6

### Sheet: Tumor_cluster_PC
PC Genes	Top 15 genes of top 15 PC		GO BP: Cytokine-mediated signaling pathway	GO BP: Negative regulation of transcription by RNA polymerase II	GO BP: Oxidative phosphorylation	GO BP: chaperone cofactor-dependent protein refolding	GO BP: Nuclear division	GO BP: Glucose catabolic process	GO BP: Amide biosynthetic process	GO BP: Secretory granule	GO BP: Type I Interferon Signaling Pathway	GO BP: Regulated exocytosis
MALAT1			MALAT1	GADD45B	MT-ATP8	JUND	NUSAP1	BNIP3	VIM	ERH	IFIT1	TSC22D1
AC110285.6			AC110285.6	KLF10	MT-CYB	HSPA6	CDC45	CA9	ASS1	SRP9	IFIT3	CSRP2
TNFAIP3			TNFAIP3	JUNB	MT-CO2	FOS	DTL	ENO2	RPS18	PGRMC1	IFIT2	ANXA2
IER3			IER3	PPP1R15A	MT-CO3	DNAJB1	MKI67	NXPH4	RPL8	CTSL	MX1	CD9
IRF1			IRF1	UBC	MT-ND4L	HSPA1A	KIF20A	P4HA1	EEF1A1	SELENOT	OASL	MGLL
ICAM1			ICAM1	ZFP36	MT-CO1	HSPA1B	NUF2	MIR210HG		DYNLL1	SPARCL1	SLPI
GPRC5A			GPRC5A	ATF3	MT-ND2		CDCA3	PGK1		CAVIN3	COL1A1	IGFBP6
EFNA1			EFNA1	NR4A2	MT-ND5		CENPA	CAV2		H3F3B	B2M	BST2
SAT1			SAT1	BHLHE40	MT-ATP6		CDK1	CAV1		S100A11	PSMB9	ADIRF
PIM1			PIM1	NR4A1	MT-ND3		ASPM	LDHA		ARPC5	SMAGP	BGN
ELF3			ELF3		MT-ND4		AURKB	TXN		PFN2	OAS1	TMSB4X
CXCL8			CXCL8		MT-ND1		HMMR	S100A6		PUF60	GSN	FN1
MAP3K8			MAP3K8				TOP2A	ACTG1		MAGED2	IFI27	MGP
NFKBIZ			NFKBIZ				TROAP	ALDOA		TSPAN3	ISG15	MFAP5
CXCL1			CXCL1				UBE2C	GAPDH		CALR	IFI6	IGFBP7
MAFF			MAFF				BIRC5	IFITM1		PPIC	HLA-B	S100A10
GADD45B							CDKN3	NDUFA4L2		LGALS3BP	IFITM3
KLF10							PKMYT1	FTL			HHIP
JUNB								FTH1			APOC1
PPP1R15A								KLF2			DBNDD2
UBC								KLF4			LY6E
ZFP36											TUBB
ATF3											ACTB
NR4A2											CST3
BHLHE40											PRAP1
NR4A1											SFRP2
MT-ATP8											APOE
MT-CYB											TNNT2
MT-CO2
MT-CO3
MT-ND4L
MT-CO1
MT-ND2
MT-ND5
MT-ATP6
MT-ND3
MT-ND4
MT-ND1
CEBPD
HES1
TMSB10
COL18A1
SLC22A6
SLC22A8
VAMP8
PTGDS
JUND
HSPA6
FOS
DNAJB1
HSPA1A
HSPA1B
NUSAP1
CDC45
DTL
MKI67
KIF20A
NUF2
CDCA3
CENPA
CDK1
ASPM
AURKB
HMMR
TOP2A
TROAP
UBE2C
BIRC5
CDKN3
PKMYT1
TNNT1
GPC3
ITM2C
FXYD7
BNIP3
CA9
ENO2
NXPH4
P4HA1
MIR210HG
PGK1
CAV2
CAV1
LDHA
TXN
S100A6
ACTG1
ALDOA
GAPDH
IFITM1
NDUFA4L2
FTL
FTH1
KLF2
KLF4
VIM
ASS1
RPS18
RPL8
EEF1A1
ERH
SRP9
PGRMC1
CTSL
SELENOT
DYNLL1
CAVIN3
H3F3B
S100A11
ARPC5
PFN2
PUF60
MAGED2
TSPAN3
CALR
PPIC
LGALS3BP
IFIT1
IFIT3
IFIT2
MX1
OASL
SPARCL1
COL1A1
B2M
PSMB9
SMAGP
OAS1
GSN
IFI27
ISG15
IFI6
HLA-B
IFITM3
HHIP
APOC1
DBNDD2
LY6E
TUBB
ACTB
CST3
PRAP1
SFRP2
APOE
TNNT2
TSC22D1
CSRP2
ANXA2
CD9
MGLL
SLPI
IGFBP6
BST2
ADIRF
BGN
TMSB4X
FN1
MGP
MFAP5
IGFBP7
S100A10
CDC45
NMU
PKMYT1
TPX2
FOXM1
CDC20
KIF20A
MKI67
UBE2C
AURKB
TOP2A
PIMREG
BIRC5
CDK1
ASPM
CDKN3
MXD3
CDCA3
NUF2
HMMR
CENPA
TROAP
TIMP2
LGALS3BP
PPIC
COL3A1
PRAP1
MDK
SFRP2
APOE
TNNT2
S100A11
SELENOT
PUF60
MAGED2
GRN
CALR
TSPAN3
PGRMC1
CTSL
CAVIN3
RANBP1
ADI1
PFN2
CNIH4
ARPC5
ERH
SRP9
DYNLL1
CALM2
